# Potent pollen gene regulation by DNA glycosylases in maize

**DOI:** 10.1101/2024.02.13.580204

**Authors:** Yibing Zeng, Julian Somers, Harrison S. Bell, Zuzana Vejlupkova, R. Kelly Dawe, John E. Fowler, Brad Nelms, Jonathan I. Gent

## Abstract

Although DNA methylation primarily represses TEs, it also represses select genes that are methylated in plant body tissues but demethylated by DNA glycosylases (DNGs) in endosperm or pollen. Activity of either one of two DNGs, MDR1 or DNG102, is essential for pollen viability in maize. Using single-pollen mRNA sequencing on pollen segregating mutations in both genes, we identified 58 candidate DNG target genes that account for 11.1% of the wild-type transcriptome but are silent or barely detectable in the plant body (sporophyte). They are unusual in their tendency to lack introns but even more so in their having TE-like methylation in their CDS. The majority have predicted functions in cell wall modification, and they likely support the rapid tip growth characteristic of pollen tubes. These results suggest a critical role for DNA methylation and demethylation in regulating maize genes with potential for extremely high expression in pollen but constitutive silencing elsewhere.
