## Supplemental Table 4 for "Potent pollen gene regulation by DNA glycosylases in maize"

### Sheet: Table S4
Supplementary Table S3
source tissue	library name	SRA run accession	150nt read pairs	mCHH of lambda spike-in control
15-DAP endosperm	w1-EN	SRR18289859	45875343	0.00204
15-DAP endosperm	w2-EN	SRR18289858	51596713	0.00192
15-DAP endosperm	w3-EN	SRR18289847	47357875	0.00223
15-DAP embryo	w1-EM	SRR18289833	39632962	0.00177
15-DAP embryo	w2-EM	SRR18289832	41814310	0.00176
15-DAP embryo	w3-EM	SRR18289831	49590739	0.00161
second leaf	J664-leaf-rep1	SRR22950188	36592477	0.00142
second leaf	J664-leaf-rep2	SRR22950187	47888643	0.00115
second leaf	J664-leaf-rep3	SRR22950185	38451615	0.00419
premeiotic tassel	wt_J500s_EM-seq_rep1	SRR15725932	21951025	0.00169
premeiotic tassel	wt_J500s_EM-seq_rep2	SRR15725959	20640290	0.00227
premeiotic tassel	wt_J500s_EM-seq_rep3	SRR15725958	28257660	0.00367
pollen	MP-1	SRR29434332	72776554	0.0086
pollen	MP-2	SRR29434331	74454973	0.0083
