## Supplemental Table 2 for "Potent pollen gene regulation by DNA glycosylases in maize"

### Sheet: Sheet1
CEL-seq barcode name	Sequence	Library name	Library summary	SRA accession
49s	GCCGGTAATACGACTCACTATAGGGTGACTGGAGTTCAGACGTGTGCTCTTCCGATCTNNNNNNNNNNTGGTACTTTTTTTTTTTTTTTTTTTTTTTTN	JG_Pollen_S5_L004_dT-49s	low UMI count	SRR27980946
50s	GCCGGTAATACGACTCACTATAGGGTGACTGGAGTTCAGACGTGTGCTCTTCCGATCTNNNNNNNNNNGACATGTTTTTTTTTTTTTTTTTTTTTTTTN	JG_Pollen_S5_L004_dT-50s	mdr1(-) dng102(+)	SRR27980945
51s	GCCGGTAATACGACTCACTATAGGGTGACTGGAGTTCAGACGTGTGCTCTTCCGATCTNNNNNNNNNNGATCACTTTTTTTTTTTTTTTTTTTTTTTTN	JG_Pollen_S5_L004_dT-51s	mdr1(-) dng102(-)	SRR27980934
52s	GCCGGTAATACGACTCACTATAGGGTGACTGGAGTTCAGACGTGTGCTCTTCCGATCTNNNNNNNNNNGATCTGTTTTTTTTTTTTTTTTTTTTTTTTN	JG_Pollen_S5_L004_dT-52s	mdr1(-) dng102(-)	SRR27980923
53s	GCCGGTAATACGACTCACTATAGGGTGACTGGAGTTCAGACGTGTGCTCTTCCGATCTNNNNNNNNNNGATCGATTTTTTTTTTTTTTTTTTTTTTTTN	JG_Pollen_S5_L004_dT-53s	low UMI count	SRR27980912
54s	GCCGGTAATACGACTCACTATAGGGTGACTGGAGTTCAGACGTGTGCTCTTCCGATCTNNNNNNNNNNGAGTACTTTTTTTTTTTTTTTTTTTTTTTTN	JG_Pollen_S5_L004_dT-54s	mdr1(+) dng102(+)	SRR27980903
55s	GCCGGTAATACGACTCACTATAGGGTGACTGGAGTTCAGACGTGTGCTCTTCCGATCTNNNNNNNNNNAGACAGTTTTTTTTTTTTTTTTTTTTTTTTN	JG_Pollen_S5_L004_dT-55s	low UMI count	SRR27980902
56s	GCCGGTAATACGACTCACTATAGGGTGACTGGAGTTCAGACGTGTGCTCTTCCGATCTNNNNNNNNNNAGACCATTTTTTTTTTTTTTTTTTTTTTTTN	JG_Pollen_S5_L004_dT-56s	low UMI count	SRR27980901
57s	GCCGGTAATACGACTCACTATAGGGTGACTGGAGTTCAGACGTGTGCTCTTCCGATCTNNNNNNNNNNAGTGAGTTTTTTTTTTTTTTTTTTTTTTTTN	JG_Pollen_S5_L004_dT-57s	low UMI count	SRR27980900
58s	GCCGGTAATACGACTCACTATAGGGTGACTGGAGTTCAGACGTGTGCTCTTCCGATCTNNNNNNNNNNAGGAAGTTTTTTTTTTTTTTTTTTTTTTTTN	JG_Pollen_S5_L004_dT-58s	mdr1(-) dng102(+)	SRR27980899
59s	GCCGGTAATACGACTCACTATAGGGTGACTGGAGTTCAGACGTGTGCTCTTCCGATCTNNNNNNNNNNAGGACATTTTTTTTTTTTTTTTTTTTTTTTN	JG_Pollen_S5_L004_dT-59s	mdr1(+) dng102(+)	SRR27980944
60s	GCCGGTAATACGACTCACTATAGGGTGACTGGAGTTCAGACGTGTGCTCTTCCGATCTNNNNNNNNNNCAACAGTTTTTTTTTTTTTTTTTTTTTTTTN	JG_Pollen_S5_L004_dT-60s	low UMI count	SRR27980943
61s	GCCGGTAATACGACTCACTATAGGGTGACTGGAGTTCAGACGTGTGCTCTTCCGATCTNNNNNNNNNNCAACCATTTTTTTTTTTTTTTTTTTTTTTTN	JG_Pollen_S5_L004_dT-61s	low UMI count	SRR27980942
62s	GCCGGTAATACGACTCACTATAGGGTGACTGGAGTTCAGACGTGTGCTCTTCCGATCTNNNNNNNNNNCAACTCTTTTTTTTTTTTTTTTTTTTTTTTN	JG_Pollen_S5_L004_dT-62s	mdr1(-) dng102(?)	SRR27980941
63s	GCCGGTAATACGACTCACTATAGGGTGACTGGAGTTCAGACGTGTGCTCTTCCGATCTNNNNNNNNNNCACTCATTTTTTTTTTTTTTTTTTTTTTTTN	JG_Pollen_S5_L004_dT-63s	low UMI count	SRR27980940
64s	GCCGGTAATACGACTCACTATAGGGTGACTGGAGTTCAGACGTGTGCTCTTCCGATCTNNNNNNNNNNCACTTCTTTTTTTTTTTTTTTTTTTTTTTTN	JG_Pollen_S5_L004_dT-64s	mdr1(-) dng102(-)	SRR27980939
65s	GCCGGTAATACGACTCACTATAGGGTGACTGGAGTTCAGACGTGTGCTCTTCCGATCTNNNNNNNNNNCAGAAGTTTTTTTTTTTTTTTTTTTTTTTTN	JG_Pollen_S5_L004_dT-65s	low UMI count	SRR27980938
66s	GCCGGTAATACGACTCACTATAGGGTGACTGGAGTTCAGACGTGTGCTCTTCCGATCTNNNNNNNNNNCAGACATTTTTTTTTTTTTTTTTTTTTTTTN	JG_Pollen_S5_L004_dT-66s	mdr1(+) dng102(-)	SRR27980937
67s	GCCGGTAATACGACTCACTATAGGGTGACTGGAGTTCAGACGTGTGCTCTTCCGATCTNNNNNNNNNNTCACCATTTTTTTTTTTTTTTTTTTTTTTTN	JG_Pollen_S5_L004_dT-67s	low UMI count	SRR27980936
68s	GCCGGTAATACGACTCACTATAGGGTGACTGGAGTTCAGACGTGTGCTCTTCCGATCTNNNNNNNNNNTCACTCTTTTTTTTTTTTTTTTTTTTTTTTN	JG_Pollen_S5_L004_dT-68s	mdr1(-) dng102(-)	SRR27980935
69s	GCCGGTAATACGACTCACTATAGGGTGACTGGAGTTCAGACGTGTGCTCTTCCGATCTNNNNNNNNNNTCCTCATTTTTTTTTTTTTTTTTTTTTTTTN	JG_Pollen_S5_L004_dT-69s	mdr1(+) dng102(+)	SRR27980933
70s	GCCGGTAATACGACTCACTATAGGGTGACTGGAGTTCAGACGTGTGCTCTTCCGATCTNNNNNNNNNNTCCTTCTTTTTTTTTTTTTTTTTTTTTTTTN	JG_Pollen_S5_L004_dT-70s	mdr1(+) dng102(-)	SRR27980932
71s	GCCGGTAATACGACTCACTATAGGGTGACTGGAGTTCAGACGTGTGCTCTTCCGATCTNNNNNNNNNNTCTGTCTTTTTTTTTTTTTTTTTTTTTTTTN	JG_Pollen_S5_L004_dT-71s	low UMI count	SRR27980931
72s	GCCGGTAATACGACTCACTATAGGGTGACTGGAGTTCAGACGTGTGCTCTTCCGATCTNNNNNNNNNNGTCTTCTTTTTTTTTTTTTTTTTTTTTTTTN	JG_Pollen_S5_L004_dT-72s	mdr1(+) dng102(-)	SRR27980930
73s	GCCGGTAATACGACTCACTATAGGGTGACTGGAGTTCAGACGTGTGCTCTTCCGATCTNNNNNNNNNNGTTGAGTTTTTTTTTTTTTTTTTTTTTTTTN	JG_Pollen_S5_L004_dT-73s	excluded from analyses	SRR27980929
74s	GCCGGTAATACGACTCACTATAGGGTGACTGGAGTTCAGACGTGTGCTCTTCCGATCTNNNNNNNNNNGTTGTCTTTTTTTTTTTTTTTTTTTTTTTTN	JG_Pollen_S5_L004_dT-74s	low UMI count	SRR27980928
75s	GCCGGTAATACGACTCACTATAGGGTGACTGGAGTTCAGACGTGTGCTCTTCCGATCTNNNNNNNNNNGTGAAGTTTTTTTTTTTTTTTTTTTTTTTTN	JG_Pollen_S5_L004_dT-75s	mdr1(-) dng102(-)	SRR27980927
76s	GCCGGTAATACGACTCACTATAGGGTGACTGGAGTTCAGACGTGTGCTCTTCCGATCTNNNNNNNNNNACAGACTTTTTTTTTTTTTTTTTTTTTTTTN	JG_Pollen_S5_L004_dT-76s	mdr1(-) dng102(-)	SRR27980926
77s	GCCGGTAATACGACTCACTATAGGGTGACTGGAGTTCAGACGTGTGCTCTTCCGATCTNNNNNNNNNNACAGGATTTTTTTTTTTTTTTTTTTTTTTTN	JG_Pollen_S5_L004_dT-77s	low UMI count	SRR27980925
78s	GCCGGTAATACGACTCACTATAGGGTGACTGGAGTTCAGACGTGTGCTCTTCCGATCTNNNNNNNNNNACCAACTTTTTTTTTTTTTTTTTTTTTTTTN	JG_Pollen_S5_L004_dT-78s	low UMI count	SRR27980924
79s	GCCGGTAATACGACTCACTATAGGGTGACTGGAGTTCAGACGTGTGCTCTTCCGATCTNNNNNNNNNNACCAGATTTTTTTTTTTTTTTTTTTTTTTTN	JG_Pollen_S5_L004_dT-79s	low UMI count	SRR27980922
80s	GCCGGTAATACGACTCACTATAGGGTGACTGGAGTTCAGACGTGTGCTCTTCCGATCTNNNNNNNNNNACTCACTTTTTTTTTTTTTTTTTTTTTTTTN	JG_Pollen_S5_L004_dT-80s	low UMI count	SRR27980921
81s	GCCGGTAATACGACTCACTATAGGGTGACTGGAGTTCAGACGTGTGCTCTTCCGATCTNNNNNNNNNNCTCAACTTTTTTTTTTTTTTTTTTTTTTTTN	JG_Pollen_S5_L004_dT-81s	mdr1(-) dng102(+)	SRR27980920
82s	GCCGGTAATACGACTCACTATAGGGTGACTGGAGTTCAGACGTGTGCTCTTCCGATCTNNNNNNNNNNCTTCACTTTTTTTTTTTTTTTTTTTTTTTTN	JG_Pollen_S5_L004_dT-82s	mdr1(+) dng102(-)	SRR27980919
83s	GCCGGTAATACGACTCACTATAGGGTGACTGGAGTTCAGACGTGTGCTCTTCCGATCTNNNNNNNNNNCTTCTGTTTTTTTTTTTTTTTTTTTTTTTTN	JG_Pollen_S5_L004_dT-83s	mdr1(+) dng102(-)	SRR27980918
84s	GCCGGTAATACGACTCACTATAGGGTGACTGGAGTTCAGACGTGTGCTCTTCCGATCTNNNNNNNNNNCTGTTGTTTTTTTTTTTTTTTTTTTTTTTTN	JG_Pollen_S5_L004_dT-84s	low UMI count	SRR27980917
85s	GCCGGTAATACGACTCACTATAGGGTGACTGGAGTTCAGACGTGTGCTCTTCCGATCTNNNNNNNNNNTGAGTGTTTTTTTTTTTTTTTTTTTTTTTTN	JG_Pollen_S5_L004_dT-85s	low UMI count	SRR27980916
86s	GCCGGTAATACGACTCACTATAGGGTGACTGGAGTTCAGACGTGTGCTCTTCCGATCTNNNNNNNNNNTGAGGATTTTTTTTTTTTTTTTTTTTTTTTN	JG_Pollen_S5_L004_dT-86s	mdr1(+) dng102(-)	SRR27980915
87s	GCCGGTAATACGACTCACTATAGGGTGACTGGAGTTCAGACGTGTGCTCTTCCGATCTNNNNNNNNNNTGTCTGTTTTTTTTTTTTTTTTTTTTTTTTN	JG_Pollen_S5_L004_dT-87s	mdr1(-) dng102(+)	SRR27980914
88s	GCCGGTAATACGACTCACTATAGGGTGACTGGAGTTCAGACGTGTGCTCTTCCGATCTNNNNNNNNNNTGGTTGTTTTTTTTTTTTTTTTTTTTTTTTN	JG_Pollen_S5_L004_dT-88s	mdr1(-) dng102(+)	SRR27980913
89s	GCCGGTAATACGACTCACTATAGGGTGACTGGAGTTCAGACGTGTGCTCTTCCGATCTNNNNNNNNNNTGGTGATTTTTTTTTTTTTTTTTTTTTTTTN	JG_Pollen_S5_L004_dT-89s	mdr1(-) dng102(+)	SRR27980911
90s	GCCGGTAATACGACTCACTATAGGGTGACTGGAGTTCAGACGTGTGCTCTTCCGATCTNNNNNNNNNNGAAGACTTTTTTTTTTTTTTTTTTTTTTTTN	JG_Pollen_S5_L004_dT-90s	mdr1(-) dng102(+)	SRR27980910
91s	GCCGGTAATACGACTCACTATAGGGTGACTGGAGTTCAGACGTGTGCTCTTCCGATCTNNNNNNNNNNGAAGTGTTTTTTTTTTTTTTTTTTTTTTTTN	JG_Pollen_S5_L004_dT-91s	mdr1(?) dng102(+)	SRR27980909
92s	GCCGGTAATACGACTCACTATAGGGTGACTGGAGTTCAGACGTGTGCTCTTCCGATCTNNNNNNNNNNGAAGGATTTTTTTTTTTTTTTTTTTTTTTTN	JG_Pollen_S5_L004_dT-92s	low UMI count	SRR27980908
93s	GCCGGTAATACGACTCACTATAGGGTGACTGGAGTTCAGACGTGTGCTCTTCCGATCTNNNNNNNNNNGACAACTTTTTTTTTTTTTTTTTTTTTTTTN	JG_Pollen_S5_L004_dT-93s	low UMI count	SRR27980907
94s	GCCGGTAATACGACTCACTATAGGGTGACTGGAGTTCAGACGTGTGCTCTTCCGATCTNNNNNNNNNNGACAGATTTTTTTTTTTTTTTTTTTTTTTTN	JG_Pollen_S5_L004_dT-94s	low UMI count	SRR27980906
95s	GCCGGTAATACGACTCACTATAGGGTGACTGGAGTTCAGACGTGTGCTCTTCCGATCTNNNNNNNNNNGAGTTGTTTTTTTTTTTTTTTTTTTTTTTTN	JG_Pollen_S5_L004_dT-95s	mdr1(+) dng102(+)	SRR27980905
96s	GCCGGTAATACGACTCACTATAGGGTGACTGGAGTTCAGACGTGTGCTCTTCCGATCTNNNNNNNNNNGAGTGATTTTTTTTTTTTTTTTTTTTTTTTN	JG_Pollen_S5_L004_dT-96s	mdr1(-) dng102(?)	SRR27980904
