## Supplemental Table 3 for "Potent pollen gene regulation by DNA glycosylases in maize"

### Sheet: DEG_version_conversion
V5 Gene ID	V4 Gene ID	baseMean	log2FoldChange	lfcSE	stat	pvalue	padj	class	annotation
Zm00001eb038990	Zm00001d031907	1562.06	3.50611	0.599014	5.85314	4.82e-09	4.1e-05	Strong DE	Alpha expansin (chr1 cluster)
Zm00001eb038980	Zm00001d031904 Zm00001d031906	1546.87	6.23612	0.208679	29.8838	3.2e-196	2.74e-192	Strong DE	Alpha expansin (chr1 cluster)
Zm00001eb038960		938.5	6.64687	0.228997	29.026	3.09e-185	2.65e-181	Strong DE	Alpha expansin (chr1 cluster)
Zm00001eb175370	Zm00001d049840 Zm00001d049843 Zm00001d049844	2373.87	5.7692	0.169003	34.1367	2.1e-255	1.8e-251	Strong DE	Beta expansin (chr4 cluster)
Zm00001eb175290		2141.43	6.36791	0.181264	35.1305	2.31e-270	1.98e-266	Strong DE	Beta expansin (chr4 cluster)
Zm00001eb175320		901.822	6.59031	0.308757	21.3446	4.37e-101	3.74e-97	Strong DE	Beta expansin (chr4 cluster)
Zm00001eb175360		861.266	7.38001	0.242221	30.4681	6.9e-204	5.91e-200	Strong DE	Beta expansin (chr4 cluster)
Zm00001eb156990		341.161	7.86261	0.449001	17.5113	1.17e-68	1e-64	Strong DE	Beta expansin (chr4 cluster)
Zm00001eb175310		24.0546	6.52181	0.882079	7.39368	1.43e-13	1.22e-09	Strong DE	Beta expansin (chr4 cluster)
Zm00001eb175330		11.7149	6.41986	0.90033	7.13056	1e-12	8.51e-09	Strong DE	Beta expansin (chr4 cluster)
Zm00001eb251780	Zm00001d017740 Zm00001d017741	385.579	7.59994	0.360305	21.0931	9.21e-99	7.87e-95	Strong DE	Beta expansin (chr5 cluster)
Zm00001eb251790	Zm00001d017740 Zm00001d017741	287.027	7.44533	0.398421	18.6871	6.31e-78	5.39e-74	Strong DE	Beta expansin (chr5 cluster)
Zm00001eb251770	Zm00001d017733 Zm00001d017735 Zm00001d017736	247.118	8.23868	0.55126	14.9452	1.67e-50	1.43e-46	Strong DE	Beta expansin (chr5 cluster)
Zm00001eb251740	Zm00001d017733 Zm00001d017735 Zm00001d017736	68.1055	8.49236	0.837995	10.1341	3.9e-24	3.33e-20	Strong DE	Beta expansin (chr5 cluster)
Zm00001eb251720		23.4793	6.92285	0.854619	8.10051	5.47e-16	4.67e-12	Strong DE	Beta expansin (chr5 cluster)
Zm00001eb251750	Zm00001d017733 Zm00001d017735 Zm00001d017736	10.21	6.22847	0.851432	7.31528	2.57e-13	2.19e-09	Strong DE	Beta expansin (chr5 cluster)
Zm00001eb292170	Zm00001d038634	2612.59	7.12168	0.196439	36.2538	8.65e-288	7.41e-284	Strong DE	Beta expansin (chr6 cluster)
Zm00001eb292210	Zm00001d038640	1919.7	5.92151	0.396633	14.9295	2.12e-50	1.81e-46	Strong DE	Beta expansin (chr6 cluster)
Zm00001eb292180	Zm00001d038634	531.597	6.10056	0.471764	12.9314	2.99e-38	2.56e-34	Strong DE	Beta expansin (chr6 cluster)
Zm00001eb275950	Zm00001d036816 Zm00001d036821 Zm00001d036822	2229.78	7.46843	0.393228	18.9926	1.96e-80	1.68e-76	Strong DE	Polygalacturonase (chr6 cluster)
Zm00001eb276020		1457.8	7.36412	0.352617	20.8842	7.46e-97	6.38e-93	Strong DE	Polygalacturonase (chr6 cluster)
Zm00001eb275900	Zm00001d036816 Zm00001d036821 Zm00001d036822	880.289	7.0055	0.217564	32.1998	1.78e-227	1.52e-223	Strong DE	Polygalacturonase (chr6 cluster)
Zm00001eb275880	Zm00001d036816 Zm00001d036821 Zm00001d036822	492.464	8.19295	0.569533	14.3854	6.39e-47	5.46e-43	Strong DE	Polygalacturonase (chr6 cluster)
Zm00001eb276060		250.21	9.0478	0.801611	11.287	1.52e-29	1.3e-25	Strong DE	Polygalacturonase (chr6 cluster)
Zm00001eb275930		26.0065	7.10069	0.873888	8.12541	4.46e-16	3.8e-12	Strong DE	Polygalacturonase (chr6 cluster)
Zm00001eb276030	Zm00001d036816 Zm00001d036821 Zm00001d036822	17.2257	6.51451	0.982506	6.63051	3.35e-11	2.85e-07	Strong DE	Polygalacturonase (chr6 cluster)
Zm00001eb275920		16.3925	6.92514	0.879938	7.87004	3.55e-15	3.02e-11	Strong DE	Polygalacturonase (chr6 cluster)
Zm00001eb316010	Zm00001d020843	1825.21	3.28923	0.357347	9.20459	3.43e-20	2.93e-16	Strong DE	Uncharacterized (chr7 cluster)
Zm00001eb316000		1480.16	3.59165	0.432502	8.30435	1e-16	8.56e-13	Strong DE	Uncharacterized (chr7 cluster)
Zm00001eb033720	Zm00001d031283	5400.78	5.16818	0.235777	21.9198	1.68e-106	1.44e-102	Strong DE	Uncharacterized
Zm00001eb090060		4194.04	5.57931	0.211907	26.3291	8.91e-153	7.62e-149	Strong DE	Uncharacterized
Zm00001eb375630	Zm00001d045209	2025.51	6.43363	0.208971	30.7872	3.89e-208	3.33e-204	Strong DE	Beta expansin
Zm00001eb139550		1165.37	6.26412	0.198403	31.5728	8.74e-219	7.48e-215	Strong DE	Uncharacterized
Zm00001eb132550		938.21	3.83991	0.680083	5.64623	1.64e-08	0.000139336	Strong DE	Polygalacturonase
Zm00001eb155570	Zm00001d043725	356.186	6.97724	0.314895	22.1574	8.86e-109	7.58e-105	Strong DE	Pectin methylesterase inhibitor
Zm00001eb403440	Zm00001d048443	242.494	7.30534	0.421097	17.3483	2.03e-67	1.73e-63	Strong DE	vesicle-associated membrane protein
Zm00001eb130160	Zm00001d040609	242.291	6.98874	0.398288	17.5469	6.28e-69	5.36e-65	Strong DE	Beta expansin
Zm00001eb005080	Zm00001d027808	186.717	6.72362	0.390684	17.2099	2.24e-66	1.91e-62	Strong DE	Vesicle-associated membrane protein
Zm00001eb122400	Zm00001d039623	123.736	7.44101	0.648523	11.4738	1.79e-30	1.53e-26	Strong DE	Ubiquitin ligase
Zm00001eb005170	Zm00001d027815	64.8656	5.64984	0.445632	12.6783	7.8e-37	6.67e-33	Strong DE	IQ domain-containing protein
Zm00001eb258250	Zm00001d018417	64.2612	5.0213	0.977228	5.13831	2.77e-07	0.00235084	Strong DE	Kelch-like
Zm00001eb368190		55.6091	7.73321	0.872205	8.86628	7.56e-19	6.45e-15	Strong DE	Networked actin-binding
Zm00001eb071670	Zm00001d002413	49.5937	8.53	0.849405	10.0423	9.93e-24	8.48e-20	Strong DE	Villin
Zm00001eb411350	Zm00001d023992	48.5813	3.5139	0.386507	9.09144	9.77e-20	8.34e-16	Strong DE	Calmodulin
Zm00001eb081400		45.7962	5.56207	1.00748	5.52075	3.38e-08	0.000286726	Strong DE	Uncharacterized
Zm00001eb442160		40.2588	7.2444	0.87497	8.2796	1.24e-16	1.05e-12	Strong DE	Polygalacturonase
Zm00001eb412830	Zm00001d024192	38.0422	7.6329	0.839144	9.09605	9.37e-20	7.99e-16	Strong DE	Diacylglycerol kinase
Zm00001eb189240	Zm00001d051664	33.9398	3.38093	0.65335	5.17477	2.28e-07	0.00193576	Strong DE	Fe(II)/2-oxoglutarate-dependent oxygenase
Zm00001eb181140	Zm00001d050614	28.4114	6.76201	0.851417	7.94206	1.99e-15	1.7e-11	Strong DE	Protein phosphatase
Zm00001eb244780	Zm00001d016918	21.4738	6.34182	0.854252	7.42383	1.14e-13	9.7e-10	Strong DE	Ubiquitin C-terminal hydrolase
Zm00001eb404510	Zm00001d048552	20.9975	5.09473	0.99612	5.11457	3.14e-07	0.0026656	Strong DE	SNF2 family chromatin remodeler
Zm00001eb239290		20.0768	7.21284	1.04223	6.92055	4.5e-12	3.83e-08	Strong DE	Pectin methylesterase (chr5 cluster)
Zm00001eb345700	Zm00001d009789	18.9179	7.12169	1.16935	6.0903	1.13e-09	9.58e-06	Strong DE	Inorganic anion transportor
Zm00001eb214220	Zm00001d013206	18.1461	6.60583	0.878957	7.51553	5.67e-14	4.83e-10	Strong DE	Protein kinase
Zm00001eb028100	Zm00001d030566	17.7671	7.02231	1.03778	6.76665	1.32e-11	1.12e-07	Strong DE	Uncharacterized
Zm00001eb326930	Zm00001d022072	16.7431	6.46406	1.262	5.12209	3.02e-07	0.00256181	Strong DE	DUF4378
Zm00001eb403390	Zm00001d048439	14.3954	6.75474	0.886407	7.62037	2.53e-14	2.16e-10	Strong DE	Zein-binding
Zm00001eb041080	Zm00001d032145	12.7588	6.09324	0.870253	7.00169	2.53e-12	2.15e-08	Strong DE	Myosin-binding protein

### Sheet: DEG_v4
V4 Gene ID	annotation	Multimapping from V5 Gene IDs
Zm00001d031907	Alpha expansin (chr1 cluster)	Zm00001d031907
Zm00001d031904	Alpha expansin (chr1 cluster)	Zm00001d031904 Zm00001d031906
Zm00001d031906	Alpha expansin (chr1 cluster)	Zm00001d031904 Zm00001d031906
Zm00001d049840	Beta expansin (chr4 cluster)	Zm00001d049840 Zm00001d049843 Zm00001d049844
Zm00001d049843	Beta expansin (chr4 cluster)	Zm00001d049840 Zm00001d049843 Zm00001d049844
Zm00001d049844	Beta expansin (chr4 cluster)	Zm00001d049840 Zm00001d049843 Zm00001d049844
Zm00001d017740	Beta expansin (chr5 cluster)	Zm00001d017740 Zm00001d017741
Zm00001d017735	Beta expansin (chr5 cluster)	Zm00001d017733 Zm00001d017735 Zm00001d017736
Zm00001d017736	Beta expansin (chr5 cluster)	Zm00001d017733 Zm00001d017735 Zm00001d017736
Zm00001d038634	Beta expansin (chr6 cluster)	Zm00001d038634
Zm00001d038640	Beta expansin (chr6 cluster)	Zm00001d038640
Zm00001d036816	Polygalacturonase (chr6 cluster)	Zm00001d036816 Zm00001d036821 Zm00001d036822
Zm00001d036821	Polygalacturonase (chr6 cluster)	Zm00001d036816 Zm00001d036821 Zm00001d036822
Zm00001d036822	Polygalacturonase (chr6 cluster)	Zm00001d036816 Zm00001d036821 Zm00001d036822
Zm00001d020843	Uncharacterized (chr7 cluster)	Zm00001d020843
Zm00001d031283	Uncharacterized	Zm00001d031283
Zm00001d045209	Beta expansin	Zm00001d045209
Zm00001d043725	Pectin methylesterase inhibitor	Zm00001d043725
Zm00001d048443	vesicle-associated membrane protein	Zm00001d048443
Zm00001d040609	Beta expansin	Zm00001d040609
Zm00001d027808	Vesicle-associated membrane protein	Zm00001d027808
Zm00001d039623	Ubiquitin ligase	Zm00001d039623
Zm00001d027815	IQ domain-containing protein	Zm00001d027815
Zm00001d018417	Kelch-like	Zm00001d018417
Zm00001d002413	Villin	Zm00001d002413
Zm00001d023992	Calmodulin	Zm00001d023992
Zm00001d024192	Diacylglycerol kinase	Zm00001d024192
Zm00001d051664	Fe(II)/2-oxoglutarate-dependent oxygenase	Zm00001d051664
Zm00001d050614	Protein phosphatase	Zm00001d050614
Zm00001d016918	Ubiquitin C-terminal hydrolase	Zm00001d016918
Zm00001d048552	SNF2 family chromatin remodeler	Zm00001d048552
Zm00001d009789	Inorganic anion transportor	Zm00001d009789
Zm00001d013206	Protein kinase	Zm00001d013206
Zm00001d030566	Uncharacterized	Zm00001d030566
Zm00001d022072	DUF4378	Zm00001d022072
Zm00001d048439	Zein-binding	Zm00001d048439
Zm00001d032145	Myosin-binding protein	Zm00001d032145
